# Intestinal GCN2 controls Drosophila systemic growth in response to *Lactiplantibacillus plantarum* symbiotic cues encoded by r/tRNA operons

**DOI:** 10.1101/2021.10.31.466661

**Authors:** T. Grenier, J. Consuegra, M. Galvao Ferrarini, H. Akherraz, L. Bai, Y. Dusabyinema, I. Rahioui, P. da Silva, B. Gillet, S. Hughes, C. Ramos, RC. Matos, F. Leulier

**Author notes:** Hubrecht Institute, Royal Netherlands Academy of Arts and Sciences (KNAW), University Medical Center Utrecht, 3584 CT Utrecht, the Netherlands.

## Abstract

Symbiotic bacteria interact with their host through symbiotic cues. Here, we took advantage of the mutualism between Drosophila and *Lactiplantibacillus plantarum* (Lp) to investigate a novel mechanism of host-symbiont interaction. Using chemically-defined diets, we found that association with Lp improves the growth of larvae fed amino acid-imbalanced diets, even though Lp cannot produce the limiting amino acid. We show that in this context Lp supports its host’s growth through a molecular dialog that requires functional operons encoding ribosomal and transfer RNAs (r/tRNAs) in Lp and the GCN2 kinase in Drosophila’s enterocytes. Our data indicate Lp’s r/tRNAs are packaged in extracellular vesicles and activate GCN2 in a subset of larval enterocytes, a mechanism necessary to remodel the intestinal transcriptome and ultimately to support anabolic growth. Based on our findings, we propose a novel beneficial molecular dialog between host and microbes, which relies on a non-canonical role of GCN2 as a mediator of non-nutritional symbiotic cues encoded by r/tRNA operons.
