## Supplemental table 1 for "Intestinal GCN2 controls Drosophila systemic growth in response to *Lactiplantibacillus plantarum* symbiotic cues encoded by r/tRNA operons"

### Sheet: NC8_sRNAs_Supp
name	L/s	start	end	strand	log2 Fold Change	p-value adj.
nc8_RNA08|tmRNA	s	2184184	2184556	+	0.342	0.00168611
nc8_RNA05|RNAseP	s	1545107	1545502	+	0.062	0.607581
nc8_sRNA01|SRP4.5S	s	617137	617239	+	0.926	2.0849e-13
L13_leader	L	955469	955527	+	0.622	0.793268
ykoK	L	1825124	1825287	-	0.863	0.708287
group-II-D1D4-3	L	1276865	1277037	+	-2.464	0.343726
cspA	L	1035385	1035712	+	0.426	0.898181
glmS	L	745370	745521	+	0.245	0.922886
L20_leader	L	1339974	1340097	+	0.482	0.850328
cspA	L	36569	36922	+	0.562	0.823534
23S-methyl	L	1990366	1990464	-	0.358	0.915329
cspA	L	50992	51372	+	0.194	0.951204
L10_leader	L	605342	605455	+	0.28	0.935888
