## Supplemental table 2 for "Intestinal GCN2 controls Drosophila systemic growth in response to *Lactiplantibacillus plantarum* symbiotic cues encoded by r/tRNA operons"

### Sheet: Selected_DEGs
Abbr	GeneID	Annotation	Sense of expression	Confidence	LogFC	baseMean
Mal-A1	FBgn0002570	Mal-A1 - AnnotationID:CG8696	Down in KKLp (B0204)	High	< -0.5 in 3 cond.	22667.5
ATPsynG	FBgn0010612	ATPsynG - AnnotationID:CG6105	Down in KKLp (B0204)	High	< -0.5 in 3 cond.	1143.51
ox	FBgn0011227	ox - AnnotationID:CG8764	Down in KKLp (B0204)	High	< -0.5 in 3 cond.	635.49
CG13397	FBgn0014417	AnnotationID:CG13397	Down in KKLp (B0204)	High	< -0.5 in 3 cond.	33.62
ND-B14.5A	FBgn0025839	ND-B14.5A - AnnotationID:CG3621	Down in KKLp (B0204)	High	< -0.5 in 3 cond.	321.55
fiz	FBgn0030594	fiz - AnnotationID:CG9509	Down in KKLp (B0204)	High	< -0.5 in 3 cond.	501.21
CG7322	FBgn0030968	AnnotationID:CG7322	Down in KKLp (B0204)	High	< -0.5 in 3 cond.	447.96
CG14196	FBgn0031002	AnnotationID:CG14196	Down in KKLp (B0204)	High	< -0.5 in 3 cond.	50.25
AANATL2	FBgn0031791	AANATL2 - AnnotationID:CG9486	Down in KKLp (B0204)	High	< -0.5 in 3 cond.	115.37
ND-B12	FBgn0034645	ND-B12 - AnnotationID:CG10320	Down in KKLp (B0204)	High	< -0.5 in 3 cond.	524.73
CG14120	FBgn0036321	AnnotationID:CG14120	Down in KKLp (B0204)	High	< -0.5 in 3 cond.	7816.42
ND-39	FBgn0037001	ND-39 - AnnotationID:CG6020	Down in KKLp (B0204)	High	< -0.5 in 3 cond.	1043.36
CG18547	FBgn0037973	AnnotationID:CG18547	Down in KKLp (B0204)	High	< -0.5 in 3 cond.	2085.62
AOX3	FBgn0038349	AOX3 - AnnotationID:CG6045	Down in KKLp (B0204)	High	< -0.5 in 3 cond.	464.13
CG7912	FBgn0039736	AnnotationID:CG7912	Down in KKLp (B0204)	High	< -0.5 in 3 cond.	1546.44
Gclm	FBgn0046114	Gclm - AnnotationID:CG4919	Down in KKLp (B0204)	High	< -0.5 in 3 cond.	1033.09
CG31674	FBgn0051674	AnnotationID:CG31674	Down in KKLp (B0204)	High	< -0.5 in 3 cond.	132.33
Akr1B	FBgn0086254	Akr1B - AnnotationID:CG6084	Down in KKLp (B0204)	High	< -0.5 in 3 cond.	2156.66
COX8	FBgn0263911	COX8 - AnnotationID:CG7181	Down in KKLp (B0204)	High	< -0.5 in 3 cond.	1477.93
Gapdh2	FBgn0001092	Gapdh2 - AnnotationID:CG8893	Down in KKLp (B0204)	Low	< -0.5 in KKLp	11128.9
ATPsynbeta	FBgn0010217	ATPsynbeta - AnnotationID:CG11154	Down in KKLp (B0204)	Low	< -0.5 in KKLp	14531.8
cype	FBgn0015031	cype - AnnotationID:CG14028	Down in KKLp (B0204)	Low	< -0.5 in KKLp	4997.36
alpha-Est7	FBgn0015575	alpha-Est7 - AnnotationID:CG1112	Down in KKLp (B0204)	Low	< -0.5 in KKLp	4861.05
ATPsynCF6	FBgn0016119	ATPsynCF6 - AnnotationID:CG4412	Down in KKLp (B0204)	Low	< -0.5 in KKLp	2258.18
ND-75	FBgn0017566	ND-75 - AnnotationID:CG2286	Down in KKLp (B0204)	Low	< -0.5 in KKLp	1125.38
Vha36-1	FBgn0022097	Vha36-1 - AnnotationID:CG8186	Down in KKLp (B0204)	Low	< -0.5 in KKLp	4901.01
NitFhit	FBgn0024945	NitFhit - AnnotationID:CG7067	Down in KKLp (B0204)	Low	< -0.5 in KKLp	442.47
CG2681	FBgn0024997	AnnotationID:CG2681	Down in KKLp (B0204)	Low	< -0.5 in KKLp	699.46
NP15.6	FBgn0027785	NP15.6 - AnnotationID:CG6008	Down in KKLp (B0204)	Low	< -0.5 in KKLp	991.12
CG10602	FBgn0032721	AnnotationID:CG10602	Down in KKLp (B0204)	Low	< -0.5 in KKLp	1539.28
ND-B15	FBgn0033961	ND-B15 - AnnotationID:CG12859	Down in KKLp (B0204)	Low	< -0.5 in KKLp	1183.42
COX7C	FBgn0040773	COX7C - AnnotationID:CG2249	Down in KKLp (B0204)	Low	< -0.5 in KKLp	2950.5
Neb-cGP	FBgn0083167	Neb-cGP - AnnotationID:CG15304	Down in KKLp (B0204)	Low	< -0.5 in KKLp	1869.83
ND-30	FBgn0266582	ND-30 - AnnotationID:CG12079	Down in KKLp (B0204)	Low	< -0.5 in KKLp	974.6
Fdh	FBgn0011768	Fdh - AnnotationID:CG6598	Down in KKLp (B0204)	Low	< -0.5 in KKLp	834.68
GstE13	FBgn0033381	GstE13 - AnnotationID:CG11784	Down in KKLp (B0204)	Low	< -0.5 in KKLp	465.86
Cyp12e1	FBgn0037817	Cyp12e1 - AnnotationID:CG14680	Down in KKLp (B0204)	Low	< -0.5 in KKLp	1154.23
ATPsynD	FBgn0016120	ATPsynD - AnnotationID:CG6030	Down in KKLp (B0204)	Low*	< -0.5 in 3 cond.	3872.47
UQCR-14	FBgn0030733	UQCR-14 - AnnotationID:CG3560	Down in KKLp (B0204)	Low*	< -0.5 in 3 cond.	2448.62
CG13014	FBgn0030759	AnnotationID:CG13014	Down in KKLp (B0204)	Low*	< -0.5 in 3 cond.	133.99
ACC	FBgn0033246	ACC - AnnotationID:CG11198	Down in KKLp (B0204)	Low*	< -0.5 in 3 cond.	1932.85
ND-B14	FBgn0033570	ND-B14 - AnnotationID:CG7712	Down in KKLp (B0204)	Low*	< -0.5 in 3 cond.	989.93
CG7630	FBgn0040793	AnnotationID:CG7630	Down in KKLp (B0204)	Low*	< -0.5 in 3 cond.	5757.38
CG32669	FBgn0052669	AnnotationID:CG32669	Down in KKLp (B0204)	Low*	< -0.5 in 3 cond.	585.3
Ak2	FBgn0283494	Ak2 - AnnotationID:CG3140	Down in KKLp (B0204)	Low*	< -0.5 in 3 cond.	2429.39
clt	FBgn0000326	clt - AnnotationID:CG9858	Down in KKLp (B0204)	Low*	< -0.5 in 2 cond.	126.6
RpLP2	FBgn0003274	RpLP2 - AnnotationID:CG4918	Down in KKLp (B0204)	Low*	< -0.5 in 2 cond.	7542.98
sesB	FBgn0003360	sesB - AnnotationID:CG16944	Down in KKLp (B0204)	Low*	< -0.5 in 2 cond.	14684.1
ATPsynB	FBgn0019644	ATPsynB - AnnotationID:CG8189	Down in KKLp (B0204)	Low*	< -0.5 in 2 cond.	2479.58
ND-PDSW	FBgn0021967	ND-PDSW - AnnotationID:CG8844	Down in KKLp (B0204)	Low*	< -0.5 in 2 cond.	2171.81
ATPsyndelta	FBgn0028342	ATPsyndelta - AnnotationID:CG2968	Down in KKLp (B0204)	Low*	< -0.5 in 2 cond.	2626.65
COX4	FBgn0032833	COX4 - AnnotationID:CG10664	Down in KKLp (B0204)	Low*	< -0.5 in 2 cond.	4536.39
RpS11	FBgn0033699	RpS11 - AnnotationID:CG8857	Down in KKLp (B0204)	Low*	< -0.5 in 2 cond.	24324.2
ND-19	FBgn0035046	ND-19 - AnnotationID:CG3683	Down in KKLp (B0204)	Low*	< -0.5 in 2 cond.	429.08
SdhC	FBgn0037873	SdhC - AnnotationID:CG6666	Down in KKLp (B0204)	Low*	< -0.5 in 2 cond.	1042.66
RpS29	FBgn0261599	RpS29 - AnnotationID:CG8495	Down in KKLp (B0204)	Low*	< -0.5 in 2 cond.	15655.3
Sod2	FBgn0010213	Sod2 - AnnotationID:CG8905	Down in KKLp (B0204)	Medium	< -0.5 in 2 cond.	467.49
CG11151	FBgn0030519	AnnotationID:CG11151	Down in KKLp (B0204)	Medium	< -0.5 in 2 cond.	2769.4
GstT3	FBgn0031117	GstT3 - AnnotationID:CG1702	Down in KKLp (B0204)	Medium	< -0.5 in 2 cond.	458.06
Dhrs4	FBgn0035588	Dhrs4 - AnnotationID:CG10672	Down in KKLp (B0204)	Medium	< -0.5 in 2 cond.	871.65
RFeSP	FBgn0021906	RFeSP - AnnotationID:CG7361	Down in KKLp (B0204)	Medium	< -0.5 in 2 cond.	1697.9
CG11158	FBgn0030511	AnnotationID:CG11158	Down in KKLp (B0204)	Medium	< -0.5 in 2 cond.	293.29
ND-B14.5B	FBgn0031505	ND-B14.5B - AnnotationID:CG12400	Down in KKLp (B0204)	Medium	< -0.5 in 2 cond.	750.88
CG6180	FBgn0032453	AnnotationID:CG6180	Down in KKLp (B0204)	Medium	< -0.5 in 2 cond.	1733.75
levy	FBgn0034877	levy - AnnotationID:CG17280	Down in KKLp (B0204)	Medium	< -0.5 in 2 cond.	5810.74
cN-IIIB	FBgn0034988	cN-IIIB - AnnotationID:CG3362	Down in KKLp (B0204)	Medium	< -0.5 in 2 cond.	579.86
CG17029	FBgn0036551	AnnotationID:CG17029	Down in KKLp (B0204)	Medium	< -0.5 in 2 cond.	1596.95
CG8774	FBgn0038136	AnnotationID:CG8774	Down in KKLp (B0204)	Medium	< -0.5 in 2 cond.	2143.54
dj-1beta	FBgn0039802	dj-1beta - AnnotationID:CG1349	Down in KKLp (B0204)	Medium	< -0.5 in 2 cond.	121.39
CG13551	FBgn0040660	AnnotationID:CG13551	Down in KKLp (B0204)	Medium	< -0.5 in 2 cond.	4884.2
CG9034	FBgn0040931	AnnotationID:CG9034	Down in KKLp (B0204)	Medium	< -0.5 in 2 cond.	398.2
CG31098	FBgn0051098	AnnotationID:CG31098	Down in KKLp (B0204)	Medium	< -0.5 in 2 cond.	1279.16
CG42813	FBgn0261995	AnnotationID:CG42813	Down in KKLp (B0204)	Medium	< -0.5 in 2 cond.	436.4
rho	FBgn0004635	rho - AnnotationID:CG1004	Up in KKLp (B0204)	High	> 0.5 in 3 cond.	64.48
CG16995	FBgn0031412	AnnotationID:CG16995	Up in KKLp (B0204)	High	> 0.5 in 3 cond.	163.34
CG30154	FBgn0050154	AnnotationID:CG30154	Up in KKLp (B0204)	High	> 0.5 in 3 cond.	29.49
CG44098	FBgn0264907	AnnotationID:CG44098	Up in KKLp (B0204)	High	> 0.5 in 3 cond.	21.75
Glut4EF	FBgn0267336	Glut4EF - AnnotationID:CG34360	Up in KKLp (B0204)	High	> 0.5 in 3 cond.	1368.46
spi	FBgn0005672	spi - AnnotationID:CG10334	Up in KKLp (B0204)	Low	> 0.5 in KKLp	578.93
CG3662	FBgn0031285	AnnotationID:CG3662	Up in KKLp (B0204)	Low	> 0.5 in KKLp	9834.19
pcs	FBgn0033988	pcs - AnnotationID:CG7761	Up in KKLp (B0204)	Low	> 0.5 in KKLp	296.84
Edc3	FBgn0036735	Edc3 - AnnotationID:CG6311	Up in KKLp (B0204)	Low	> 0.5 in KKLp	669.08
Ama	FBgn0000071	Ama - AnnotationID:CG2198	Up in KKLp (B0204)	Low*	> 0.5 in 3 cond.	58.77
fkh	FBgn0000659	fkh - AnnotationID:CG10002	Up in KKLp (B0204)	Low*	> 0.5 in 3 cond.	306.76
esg	FBgn0001981	esg - AnnotationID:CG3758	Up in KKLp (B0204)	Low*	> 0.5 in 3 cond.	207.7
Lac	FBgn0010238	Lac - AnnotationID:CG12369	Up in KKLp (B0204)	Low*	> 0.5 in 3 cond.	67.54
msi	FBgn0011666	msi - AnnotationID:CG5099	Up in KKLp (B0204)	Low*	> 0.5 in 3 cond.	49.96
RabX1	FBgn0015372	RabX1 - AnnotationID:CG3870	Up in KKLp (B0204)	Low*	> 0.5 in 3 cond.	626.33
vri	FBgn0016076	vri - AnnotationID:CG14029	Up in KKLp (B0204)	Low*	> 0.5 in 3 cond.	954.78
miple2	FBgn0029002	miple2 - AnnotationID:CG18321	Up in KKLp (B0204)	Low*	> 0.5 in 3 cond.	348.3
CG12780	FBgn0033301	AnnotationID:CG12780	Up in KKLp (B0204)	Low*	> 0.5 in 3 cond.	1455.38
Gagr	FBgn0036627	Gagr - AnnotationID:CG4680	Up in KKLp (B0204)	Low*	> 0.5 in 3 cond.	283.76
Mur29B	FBgn0051901	Mur29B - AnnotationID:CG31901	Up in KKLp (B0204)	Low*	> 0.5 in 3 cond.	9592.86
Akap200	FBgn0027932	Akap200 - AnnotationID:CG13388	Up in KKLp (B0204)	Low*	> 0.5 in 2 cond.	6759.73
elB	FBgn0004858	elB - AnnotationID:CG4220	Up in KKLp (B0204)	Medium	> 0.5 in 2 cond.	328.94
CG3036	FBgn0031645	AnnotationID:CG3036	Up in KKLp (B0204)	Medium	> 0.5 in 2 cond.	1551.13
sty	FBgn0014388	sty - AnnotationID:CG1921	Up in KKLp (B0204)	Medium	> 0.5 in 2 cond.	830.83
CG15818	FBgn0031910	AnnotationID:CG15818	Up in KKLp (B0204)	Medium	> 0.5 in 2 cond.	17078.8
ND-B14.7	FBgn0034576	ND-B14.7 - AnnotationID:CG9350	Down in KKLp (B0204)	Low	< -0.5 in KKLp	984.05
CG7414	FBgn0037135	AnnotationID:CG7414	Down in KKLp (B0204)	Low	< -0.5 in KKLp	3654.53
CG1662	FBgn0030481	AnnotationID:CG1662	Down in KKLp (B0204)	Low	< -0.5 in KKLp	389.89
CG1824	FBgn0030403	AnnotationID:CG1824	Down in KKLp (B0204)	Low	< -0.5 in KKLp	257.43
RpS10b	FBgn0285947	RpS10b - AnnotationID:CG14206	Down in KKLp (B0204)	Low	< -0.5 in KKLp	11059
Eglp4	FBgn0034885	Eglp4 - AnnotationID:CG4019	Down in KKLp (B0204)	Low	< -0.5 in KKLp	2661.44

### Sheet: GOBP_RESULTS
DE	ID	Description	ONTOLOGY	GeneRatio	BgRatio	pvalue	p.adjust	qvalue	Genes	Count
Upregulated	GO:0007424	open tracheal system development	BP	7/22	243/12275	1.44669e-07	4.88472e-05	2.9563e-05	spi/elB/sty/rho/vri/Lac/esg	7
Upregulated	GO:0060541	respiratory system development	BP	7/22	252/12275	1.85378e-07	4.88472e-05	2.9563e-05	spi/elB/sty/rho/vri/Lac/esg	7
Upregulated	GO:0046552	photoreceptor cell fate commitment	BP	4/22	68/12275	5.84422e-06	0.00102663	0.000621332	spi/elB/rho/msi	4
Upregulated	GO:0048663	neuron fate commitment	BP	4/22	80/12275	1.11908e-05	0.00147439	0.000892318	spi/elB/rho/msi	4
Upregulated	GO:0045165	cell fate commitment	BP	6/22	315/12275	1.43578e-05	0.00151331	0.000915875	spi/pcs/elB/rho/esg/msi	6
Upregulated	GO:0046530	photoreceptor cell differentiation	BP	5/22	210/12275	2.90268e-05	0.00254952	0.001543	spi/elB/sty/rho/msi	5
Upregulated	GO:0097305	response to alcohol	BP	4/22	124/12275	6.30309e-05	0.00316441	0.00191514	spi/Akap200/rho/fkh	4
Upregulated	GO:0035220	wing disc development	BP	6/22	415/12275	6.77878e-05	0.00316441	0.00191514	spi/elB/sty/rho/vri/esg	6
Upregulated	GO:0007443	Malpighian tubule morphogenesis	BP	3/22	47/12275	7.69901e-05	0.00316441	0.00191514	spi/rho/fkh	3
Upregulated	GO:0061333	renal tubule morphogenesis	BP	3/22	47/12275	7.69901e-05	0.00316441	0.00191514	spi/rho/fkh	3
Upregulated	GO:0035215	genital disc development	BP	3/22	50/12275	9.27387e-05	0.00316441	0.00191514	spi/rho/esg	3
Upregulated	GO:0001709	cell fate determination	BP	4/22	142/12275	0.00010679	0.00316441	0.00191514	spi/rho/esg/msi	4
Upregulated	GO:0048619	embryonic hindgut morphogenesis	BP	3/22	53/12275	0.000110456	0.00316441	0.00191514	spi/rho/fkh	3
Upregulated	GO:0035225	determination of genital disc primordium	BP	2/22	10/12275	0.000136795	0.00316441	0.00191514	spi/rho	2
Upregulated	GO:0048707	instar larval or pupal morphogenesis	BP	6/22	475/12275	0.000142981	0.00316441	0.00191514	spi/sty/rho/vri/fkh/esg	6
Upregulated	GO:0048149	behavioral response to ethanol	BP	3/22	58/12275	0.000144647	0.00316441	0.00191514	spi/Akap200/rho	3
Upregulated	GO:0001752	compound eye photoreceptor fate commitment	BP	3/22	59/12275	0.00015222	0.00316441	0.00191514	elB/rho/msi	3
Upregulated	GO:0007442	hindgut morphogenesis	BP	3/22	60/12275	0.000160045	0.00316441	0.00191514	spi/rho/fkh	3
Upregulated	GO:0042706	eye photoreceptor cell fate commitment	BP	3/22	60/12275	0.000160045	0.00316441	0.00191514	elB/rho/msi	3
Upregulated	GO:0061525	hindgut development	BP	3/22	60/12275	0.000160045	0.00316441	0.00191514	spi/rho/fkh	3
Upregulated	GO:0009636	response to toxic substance	BP	4/22	158/12275	0.00016133	0.00316441	0.00191514	spi/Akap200/rho/esg	4
Upregulated	GO:0001742	oenocyte differentiation	BP	2/22	11/12275	0.000167013	0.00316441	0.00191514	spi/rho	2
Upregulated	GO:0007445	determination of imaginal disc primordium	BP	2/22	11/12275	0.000167013	0.00316441	0.00191514	spi/rho	2
Upregulated	GO:0061331	epithelial cell proliferation involved in Malpighian tubule morphogenesis	BP	2/22	11/12275	0.000167013	0.00316441	0.00191514	spi/rho	2
Upregulated	GO:2001013	epithelial cell proliferation involved in renal tubule morphogenesis	BP	2/22	11/12275	0.000167013	0.00316441	0.00191514	spi/rho	2
Upregulated	GO:0009886	post-embryonic animal morphogenesis	BP	6/22	489/12275	0.000167654	0.00316441	0.00191514	spi/sty/rho/vri/fkh/esg	6
Upregulated	GO:0007173	epidermal growth factor receptor signaling pathway	BP	3/22	61/12275	0.000168128	0.00316441	0.00191514	spi/sty/rho	3
Upregulated	GO:0038127	ERBB signaling pathway	BP	3/22	61/12275	0.000168128	0.00316441	0.00191514	spi/sty/rho	3
Upregulated	GO:0035160	maintenance of epithelial integrity open tracheal system	BP	2/22	12/12275	0.000200198	0.00363808	0.00220181	rho/Lac	2
Upregulated	GO:0001745	compound eye morphogenesis	BP	5/22	323/12275	0.00022275	0.00377429	0.00228425	spi/elB/sty/rho/msi	5
Upregulated	GO:0061326	renal tubule development	BP	3/22	68/12275	0.000232223	0.00377429	0.00228425	spi/rho/fkh	3
Upregulated	GO:0072002	Malpighian tubule development	BP	3/22	68/12275	0.000232223	0.00377429	0.00228425	spi/rho/fkh	3
Upregulated	GO:0050673	epithelial cell proliferation	BP	2/22	13/12275	0.00023634	0.00377429	0.00228425	spi/rho	2
Upregulated	GO:0001751	compound eye photoreceptor cell differentiation	BP	4/22	178/12275	0.000254928	0.00395139	0.00239143	elB/sty/rho/msi	4
Upregulated	GO:0048546	digestive tract morphogenesis	BP	3/22	71/12275	0.000263919	0.00397387	0.00240504	spi/rho/fkh	3
Upregulated	GO:0045471	response to ethanol	BP	3/22	73/12275	0.000286531	0.00413805	0.0025044	spi/Akap200/rho	3
Upregulated	GO:0048592	eye morphogenesis	BP	5/22	344/12275	0.000298379	0.00413805	0.0025044	spi/elB/sty/rho/msi	5
Upregulated	GO:0090596	sensory organ morphogenesis	BP	5/22	344/12275	0.000298379	0.00413805	0.0025044	spi/elB/sty/rho/msi	5
Upregulated	GO:0001754	eye photoreceptor cell differentiation	BP	4/22	187/12275	0.000307762	0.00415873	0.00251692	elB/sty/rho/msi	4
Upregulated	GO:0001655	urogenital system development	BP	3/22	77/12275	0.000335434	0.00431155	0.00260941	spi/rho/fkh	3
Upregulated	GO:0072001	renal system development	BP	3/22	77/12275	0.000335434	0.00431155	0.00260941	spi/rho/fkh	3
Upregulated	GO:0051248	negative regulation of protein metabolic process	BP	4/22	202/12275	0.000412693	0.00511702	0.00309689	pcs/CG3662/sty/msi	4
Upregulated	GO:0048737	imaginal disc-derived appendage development	BP	5/22	370/12275	0.000417518	0.00511702	0.00309689	spi/elB/sty/rho/vri	5
Upregulated	GO:0048736	appendage development	BP	5/22	374/12275	0.00043865	0.00525383	0.00317969	spi/elB/sty/rho/vri	5
Upregulated	GO:0046677	response to antibiotic	BP	3/22	89/12275	0.000513552	0.00601427	0.00363991	spi/Akap200/rho	3
Upregulated	GO:0048749	compound eye development	BP	5/22	397/12275	0.000576367	0.00660316	0.00399632	spi/elB/sty/rho/msi	5
Upregulated	GO:0001708	cell fate specification	BP	3/22	99/12275	0.00070111	0.007764	0.00469887	pcs/rho/esg	3
Upregulated	GO:0042325	regulation of phosphorylation	BP	4/22	233/12275	0.000707157	0.007764	0.00469887	spi/pcs/sty/rho	4
Upregulated	GO:0006469	negative regulation of protein kinase activity	BP	2/22	23/12275	0.000758314	0.00777658	0.00470649	pcs/sty	2
Upregulated	GO:0007560	imaginal disc morphogenesis	BP	5/22	428/12275	0.000810944	0.00777658	0.00470649	spi/sty/rho/vri/esg	5
Upregulated	GO:0048563	post-embryonic animal organ morphogenesis	BP	5/22	428/12275	0.000810944	0.00777658	0.00470649	spi/sty/rho/vri/esg	5
Upregulated	GO:0001654	eye development	BP	5/22	429/12275	0.000819546	0.00777658	0.00470649	spi/elB/sty/rho/msi	5
Upregulated	GO:0048880	sensory system development	BP	5/22	429/12275	0.000819546	0.00777658	0.00470649	spi/elB/sty/rho/msi	5
Upregulated	GO:0150063	visual system development	BP	5/22	429/12275	0.000819546	0.00777658	0.00470649	spi/elB/sty/rho/msi	5
Upregulated	GO:0033673	negative regulation of kinase activity	BP	2/22	24/12275	0.000826354	0.00777658	0.00470649	pcs/sty	2
Upregulated	GO:0042023	DNA endoreduplication	BP	2/22	24/12275	0.000826354	0.00777658	0.00470649	fkh/esg	2
Upregulated	GO:0042493	response to drug	BP	4/22	247/12275	0.000879738	0.00780212	0.00472194	spi/Akap200/rho/esg	4
Upregulated	GO:0010669	epithelial structure maintenance	BP	2/22	25/12275	0.000897237	0.00780212	0.00472194	rho/Lac	2
Upregulated	GO:1905330	regulation of morphogenesis of an epithelium	BP	2/22	25/12275	0.000897237	0.00780212	0.00472194	Akap200/sty	2
Upregulated	GO:0001736	establishment of planar polarity	BP	3/22	108/12275	0.000903091	0.00780212	0.00472194	spi/Akap200/sty	3
Upregulated	GO:0007164	establishment of tissue polarity	BP	3/22	108/12275	0.000903091	0.00780212	0.00472194	spi/Akap200/sty	3
Upregulated	GO:0048565	digestive tract development	BP	3/22	110/12275	0.000952475	0.00796753	0.00482205	spi/rho/fkh	3
Upregulated	GO:0055123	digestive system development	BP	3/22	110/12275	0.000952475	0.00796753	0.00482205	spi/rho/fkh	3
Upregulated	GO:0051348	negative regulation of transferase activity	BP	2/22	26/12275	0.000970952	0.00799518	0.00483879	pcs/sty	2
Upregulated	GO:0048598	embryonic morphogenesis	BP	4/22	255/12275	0.00099075	0.0080327	0.0048615	spi/rho/fkh/Lac	4
Upregulated	GO:0001738	morphogenesis of a polarized epithelium	BP	3/22	119/12275	0.00119589	0.009549	0.00577918	spi/Akap200/sty	3
Upregulated	GO:0019220	regulation of phosphate metabolic process	BP	4/22	271/12275	0.00124193	0.00962493	0.00582514	spi/pcs/sty/rho	4
Upregulated	GO:0051174	regulation of phosphorus metabolic process	BP	4/22	271/12275	0.00124193	0.00962493	0.00582514	spi/pcs/sty/rho	4
Upregulated	GO:0016318	ommatidial rotation	BP	2/22	30/12275	0.00129395	0.00988281	0.00598121	spi/sty	2
Upregulated	GO:0070372	regulation of ERK1 and ERK2 cascade	BP	2/22	31/12275	0.00138169	0.0104022	0.00629554	spi/sty	2
Upregulated	GO:0016331	morphogenesis of embryonic epithelium	BP	3/22	128/12275	0.00147546	0.0109517	0.00662809	spi/rho/Lac	3
Upregulated	GO:0048569	post-embryonic animal organ development	BP	5/22	492/12275	0.00151466	0.0110865	0.00670969	spi/sty/rho/vri/esg	5
Upregulated	GO:0070371	ERK1 and ERK2 cascade	BP	2/22	34/12275	0.00166153	0.0119949	0.00725947	spi/sty	2
Upregulated	GO:0007476	imaginal disc-derived wing morphogenesis	BP	4/22	306/12275	0.00194216	0.0138313	0.00837089	spi/sty/rho/vri	4
Upregulated	GO:0001704	formation of primary germ layer	BP	2/22	38/12275	0.00207309	0.0145669	0.00881608	spi/fkh	2
Upregulated	GO:0048865	stem cell fate commitment	BP	2/22	39/12275	0.00218278	0.0149491	0.00904738	spi/rho	2
Upregulated	GO:0007472	wing disc morphogenesis	BP	4/22	316/12275	0.00218421	0.0149491	0.00904738	spi/sty/rho/vri	4
Upregulated	GO:0042058	regulation of epidermal growth factor receptor signaling pathway	BP	2/22	40/12275	0.00229517	0.0153108	0.00926632	sty/rho	2
Upregulated	GO:1901184	regulation of ERBB signaling pathway	BP	2/22	40/12275	0.00229517	0.0153108	0.00926632	sty/rho	2
Upregulated	GO:0044786	cell cycle DNA replication	BP	2/22	41/12275	0.00241026	0.0158776	0.00960933	fkh/esg	2
Upregulated	GO:0003013	circulatory system process	BP	2/22	46/12275	0.00302578	0.0194462	0.0117691	spi/vri	2
Upregulated	GO:0003015	heart process	BP	2/22	46/12275	0.00302578	0.0194462	0.0117691	spi/vri	2
Upregulated	GO:0030534	adult behavior	BP	3/22	168/12275	0.00320286	0.0203362	0.0123077	spi/Akap200/rho	3
Upregulated	GO:0035120	post-embryonic appendage morphogenesis	BP	4/22	353/12275	0.00326251	0.0204684	0.0123877	spi/sty/rho/vri	4
Upregulated	GO:0008283	cell population proliferation	BP	4/22	361/12275	0.00353627	0.0219249	0.0132692	spi/elB/rho/esg	4
Upregulated	GO:0035114	imaginal disc-derived appendage morphogenesis	BP	4/22	363/12275	0.00360709	0.0221039	0.0133776	spi/sty/rho/vri	4
Upregulated	GO:0035107	appendage morphogenesis	BP	4/22	366/12275	0.00371515	0.0225044	0.01362	spi/sty/rho/vri	4
Upregulated	GO:1901700	response to oxygen-containing compound	BP	4/22	372/12275	0.00393788	0.0235826	0.0142725	spi/Akap200/rho/fkh	4
Upregulated	GO:0048732	gland development	BP	3/22	188/12275	0.00439392	0.0260179	0.0157464	sty/rho/fkh	3
Upregulated	GO:1903827	regulation of cellular protein localization	BP	2/22	56/12275	0.00445363	0.0260785	0.0157831	Akap200/rho	2
Upregulated	GO:0007169	transmembrane receptor protein tyrosine kinase signaling pathway	BP	3/22	194/12275	0.00479712	0.0270753	0.0163863	spi/sty/rho	3
Upregulated	GO:0001763	morphogenesis of a branching structure	BP	2/22	59/12275	0.00493212	0.0270753	0.0163863	sty/esg	2
Upregulated	GO:0007474	imaginal disc-derived wing vein specification	BP	2/22	59/12275	0.00493212	0.0270753	0.0163863	sty/rho	2
Upregulated	GO:0048754	branching morphogenesis of an epithelial tube	BP	2/22	59/12275	0.00493212	0.0270753	0.0163863	sty/esg	2
Upregulated	GO:0060446	branching involved in open tracheal system development	BP	2/22	59/12275	0.00493212	0.0270753	0.0163863	sty/esg	2
Upregulated	GO:0061138	morphogenesis of a branching epithelium	BP	2/22	59/12275	0.00493212	0.0270753	0.0163863	sty/esg	2
Upregulated	GO:0001894	tissue homeostasis	BP	2/22	60/12275	0.00509667	0.0276902	0.0167585	rho/Lac	2
Upregulated	GO:0032269	negative regulation of cellular protein metabolic process	BP	3/22	201/12275	0.00529516	0.028475	0.0172334	pcs/sty/msi	3
Upregulated	GO:0042067	establishment of ommatidial planar polarity	BP	2/22	62/12275	0.00543332	0.0289228	0.0175045	spi/sty	2
Upregulated	GO:0001932	regulation of protein phosphorylation	BP	3/22	208/12275	0.00582344	0.0306895	0.0185737	spi/pcs/sty	3
Upregulated	GO:0001933	negative regulation of protein phosphorylation	BP	2/22	67/12275	0.00631849	0.0329687	0.0199531	pcs/sty	2
Upregulated	GO:0042326	negative regulation of phosphorylation	BP	2/22	69/12275	0.0066898	0.0341342	0.0206584	pcs/sty	2
Upregulated	GO:0048871	multicellular organismal homeostasis	BP	2/22	69/12275	0.0066898	0.0341342	0.0206584	rho/Lac	2
Upregulated	GO:0030855	epithelial cell differentiation	BP	4/22	434/12275	0.00679604	0.0341342	0.0206584	spi/sty/vri/fkh	4
Upregulated	GO:0051093	negative regulation of developmental process	BP	3/22	220/12275	0.00680092	0.0341342	0.0206584	sty/fkh/esg	3
Upregulated	GO:0022416	chaeta development	BP	2/22	81/12275	0.00912004	0.0453421	0.0274416	vri/msi	2
Upregulated	GO:0010558	negative regulation of macromolecule biosynthetic process	BP	4/22	477/12275	0.00943732	0.0457924	0.0277142	CG3662/fkh/esg/msi	4
Upregulated	GO:2000113	negative regulation of cellular macromolecule biosynthetic process	BP	4/22	477/12275	0.00943732	0.0457924	0.0277142	CG3662/fkh/esg/msi	4
Upregulated	GO:0010563	negative regulation of phosphorus metabolic process	BP	2/22	83/12275	0.00955819	0.0457924	0.0277142	pcs/sty	2
Upregulated	GO:0045936	negative regulation of phosphate metabolic process	BP	2/22	83/12275	0.00955819	0.0457924	0.0277142	pcs/sty	2
Upregulated	GO:0009890	negative regulation of biosynthetic process	BP	4/22	488/12275	0.0102078	0.0480313	0.0290692	CG3662/fkh/esg/msi	4
Upregulated	GO:0031327	negative regulation of cellular biosynthetic process	BP	4/22	488/12275	0.0102078	0.0480313	0.0290692	CG3662/fkh/esg/msi	4
Upregulated	GO:0006261	DNA-dependent DNA replication	BP	2/22	88/12275	0.010694	0.0496472	0.0300471	fkh/esg	2
Upregulated	GO:0007167	enzyme linked receptor protein signaling pathway	BP	3/22	261/12275	0.0108531	0.0496472	0.0300471	spi/sty/rho	3
Upregulated	GO:0035152	regulation of tube architecture open tracheal system	BP	2/22	89/12275	0.010928	0.0496472	0.0300471	rho/Lac	2
Upregulated	GO:0045859	regulation of protein kinase activity	BP	2/22	89/12275	0.010928	0.0496472	0.0300471	pcs/sty	2
Downregulated	GO:0019646	aerobic electron transport chain	BP	4/69	15/12275	1.19113e-06	1.0744e-05	8.2e-06	cype/COX7C/COX4/levy	4
Downregulated	GO:0009060	aerobic respiration	BP	7/69	66/12275	7.77789e-08	7.79517e-07	5.9494e-07	ox/cype/COX7C/UQCR-14/COX4/SdhC/levy	7
Downregulated	GO:0007568	aging	BP	6/69	176/12275	0.000452771	0.00324127	0.00247379	alpha-Est7/ATPsynD/sesB/SdhC/Sod2/levy	6
Downregulated	GO:0006066	alcohol metabolic process	BP	3/69	80/12275	0.0102582	0.049747	0.0379677	Fdh/CG17029/dj-1beta	3
Downregulated	GO:0016999	antibiotic metabolic process	BP	3/69	63/12275	0.00530548	0.0284854	0.0217405	Fdh/SdhC/dj-1beta	3
Downregulated	GO:0006754	ATP biosynthetic process	BP	8/69	54/12275	5.56308e-10	7.60287e-09	5.80263e-09	ATPsynG/Gapdh2/ATPsynbeta/ATPsynCF6/ATPsynD/sesB/ATPsynB/ATPsyndelta	8
Downregulated	GO:0046034	ATP metabolic process	BP	26/69	153/12275	1.51112e-32	1.36303e-30	1.04029e-30	ATPsynG/ox/ND-B14.5A/ND-B12/ND-39/Gapdh2/ATPsynbeta/cype/ATPsynCF6/ND-75/ND-B15/COX7C/ATPsynD/UQCR-14/ND-B14/sesB/ATPsynB/ND-PDSW/ATPsyndelta/COX4/ND-19/SdhC/RFeSP/ND-B14.5B/levy/dj-1beta	26
Downregulated	GO:0042773	ATP synthesis coupled electron transport	BP	18/69	84/12275	2.04363e-24	4.38894e-23	3.34971e-23	ox/ND-B14.5A/ND-B12/ND-39/cype/ND-75/ND-B15/COX7C/UQCR-14/ND-B14/ND-PDSW/COX4/ND-19/SdhC/RFeSP/ND-B14.5B/levy/dj-1beta	18
Downregulated	GO:0015986	ATP synthesis coupled proton transport	BP	6/69	24/12275	3.14071e-09	3.63195e-08	2.77196e-08	ATPsynG/ATPsynbeta/ATPsynCF6/ATPsynD/ATPsynB/ATPsyndelta	6
Downregulated	GO:1901137	carbohydrate derivative biosynthetic process	BP	9/69	301/12275	4.43105e-05	0.000377058	0.000287776	ATPsynG/Gapdh2/ATPsynbeta/ATPsynCF6/ATPsynD/Adk2/sesB/ATPsynB/ATPsyndelta	9
Downregulated	GO:0098655	cation transmembrane transport	BP	7/69	203/12275	0.000138194	0.00105637	0.000806236	ATPsynG/ATPsynbeta/ATPsynCF6/Vha36-1/ATPsynD/ATPsynB/ATPsyndelta	7
Downregulated	GO:0006812	cation transport	BP	7/69	333/12275	0.00259011	0.0160019	0.0122129	ATPsynG/ATPsynbeta/ATPsynCF6/Vha36-1/ATPsynD/ATPsynB/ATPsyndelta	7
Downregulated	GO:0006081	cellular aldehyde metabolic process	BP	3/69	28/12275	0.000503553	0.00354848	0.00270825	AOX3/Fdh/dj-1beta	3
Downregulated	GO:0045333	cellular respiration	BP	19/69	132/12275	3.07955e-22	5.5555e-21	4.24005e-21	ox/ND-B14.5A/ND-B12/ND-39/cype/ND-75/NP15.6/ND-B15/COX7C/UQCR-14/ND-B14/ND-PDSW/COX4/ND-19/SdhC/RFeSP/ND-B14.5B/levy/dj-1beta	19
Downregulated	GO:0034599	cellular response to oxidative stress	BP	3/69	43/12275	0.00178607	0.0113453	0.00865895	sesB/Sod2/dj-1beta	3
Downregulated	GO:0034614	cellular response to reactive oxygen species	BP	2/69	16/12275	0.00355157	0.0202754	0.0154745	Sod2/dj-1beta	2
Downregulated	GO:0097237	cellular response to toxic substance	BP	2/69	24/12275	0.00793541	0.040212	0.0306905	Fdh/Sod2	2
Downregulated	GO:0051188	cofactor biosynthetic process	BP	4/69	109/12275	0.00326559	0.0193787	0.0147901	ND-39/Gclm/Gapdh2/CG13551	4
Downregulated	GO:0051186	cofactor metabolic process	BP	7/69	256/12275	0.000566659	0.00393174	0.00300077	ND-39/Gclm/Gapdh2/GstE13/GstT3/dj-1beta/CG13551	7
Downregulated	GO:0017004	cytochrome complex assembly	BP	2/69	26/12275	0.00927695	0.0454772	0.034709	ox/UQCR-14	2
Downregulated	GO:0002181	cytoplasmic translation	BP	4/69	133/12275	0.0066135	0.0346824	0.0264702	RpLP2/RpS11/RpS29/RpS10b	4
Downregulated	GO:0008340	determination of adult lifespan	BP	6/69	167/12275	0.000342153	0.00252969	0.0019307	alpha-Est7/ATPsynD/sesB/SdhC/Sod2/levy	6
Downregulated	GO:0098754	detoxification	BP	3/69	34/12275	0.000897887	0.00595511	0.00454503	Gclm/Fdh/Sod2	3
Downregulated	GO:0017144	drug metabolic process	BP	27/69	424/12275	4.46129e-22	7.73862e-21	5.90624e-21	ATPsynG/ox/ND-B14.5A/ND-B12/ND-39/Gapdh2/ATPsynbeta/cype/ATPsynCF6/ND-75/ND-B15/COX7C/Fdh/ATPsynD/UQCR-14/ND-B14/sesB/ATPsynB/ND-PDSW/ATPsyndelta/COX4/ND-19/SdhC/RFeSP/ND-B14.5B/levy/dj-1beta	27
Downregulated	GO:0022900	electron transport chain	BP	19/69	95/12275	3.89008e-25	9.23382e-24	7.0474e-24	ox/ND-B14.5A/ND-B12/ND-39/cype/ND-75/NP15.6/ND-B15/COX7C/UQCR-14/ND-B14/ND-PDSW/COX4/ND-19/SdhC/RFeSP/ND-B14.5B/levy/dj-1beta	19
Downregulated	GO:0015985	energy coupled proton transport, down electrochemical gradient	BP	6/69	24/12275	3.14071e-09	3.63195e-08	2.77196e-08	ATPsynG/ATPsynbeta/ATPsynCF6/ATPsynD/ATPsynB/ATPsyndelta	6
Downregulated	GO:0015980	energy derivation by oxidation of organic compounds	BP	20/69	163/12275	5.85183e-22	9.77473e-21	7.46023e-21	ox/ND-B14.5A/ND-B12/ND-39/cype/ND-75/NP15.6/ND-B15/COX7C/UQCR-14/ACC/ND-B14/ND-PDSW/COX4/ND-19/SdhC/RFeSP/ND-B14.5B/levy/dj-1beta	20
Downregulated	GO:0006091	generation of precursor metabolites and energy	BP	23/69	216/12275	7.99048e-24	1.56683e-22	1.19583e-22	ox/ND-B14.5A/ND-B12/ND-39/Gapdh2/ATPsynbeta/cype/ND-75/NP15.6/ND-B15/COX7C/Fdh/UQCR-14/ACC/ND-B14/ND-PDSW/COX4/ND-19/SdhC/RFeSP/ND-B14.5B/levy/dj-1beta	23
Downregulated	GO:0006749	glutathione metabolic process	BP	3/69	51/12275	0.00291891	0.0177896	0.0135773	Gclm/GstE13/GstT3	3
Downregulated	GO:0098662	inorganic cation transmembrane transport	BP	7/69	183/12275	7.22121e-05	0.000592139	0.00045193	ATPsynG/ATPsynbeta/ATPsynCF6/Vha36-1/ATPsynD/ATPsynB/ATPsyndelta	7
Downregulated	GO:0098660	inorganic ion transmembrane transport	BP	7/69	205/12275	0.000146858	0.00110388	0.000842501	ATPsynG/ATPsynbeta/ATPsynCF6/Vha36-1/ATPsynD/ATPsynB/ATPsyndelta	7
Downregulated	GO:0034220	ion transmembrane transport	BP	7/69	290/12275	0.00117864	0.00770386	0.00587971	ATPsynG/ATPsynbeta/ATPsynCF6/Vha36-1/ATPsynD/ATPsynB/ATPsyndelta	7
Downregulated	GO:0042775	mitochondrial ATP synthesis coupled electron transport	BP	17/69	80/12275	5.18166e-23	9.73721e-22	7.43159e-22	ox/ND-B14.5A/ND-B12/ND-39/cype/ND-B15/COX7C/UQCR-14/ND-B14/ND-PDSW/COX4/ND-19/SdhC/RFeSP/ND-B14.5B/levy/dj-1beta	17
Downregulated	GO:0006123	mitochondrial electron transport, cytochrome c to oxygen	BP	4/69	15/12275	1.19113e-06	1.0744e-05	8.2e-06	cype/COX7C/COX4/levy	4
Downregulated	GO:0006120	mitochondrial electron transport, NADH to ubiquinone	BP	8/69	38/12275	2.80691e-11	4.52114e-10	3.45061e-10	ND-B14.5A/ND-B12/ND-39/ND-B15/ND-B14/ND-PDSW/ND-19/ND-B14.5B	8
Downregulated	GO:0006122	mitochondrial electron transport, ubiquinol to cytochrome c	BP	3/69	15/12275	7.36964e-05	0.000593519	0.000452983	ox/UQCR-14/RFeSP	3
Downregulated	GO:0033108	mitochondrial respiratory chain complex assembly	BP	4/69	44/12275	0.00010477	0.000828968	0.000632682	ox/ND-B12/UQCR-14/ND-B14.7	4
Downregulated	GO:0032981	mitochondrial respiratory chain complex I assembly	BP	2/69	16/12275	0.00355157	0.0202754	0.0154745	ND-B12/ND-B14.7	2
Downregulated	GO:0007005	mitochondrion organization	BP	5/69	220/12275	0.00784004	0.0401802	0.0306662	ox/ND-B12/UQCR-14/Sod2/ND-B14.7	5
Downregulated	GO:0015672	monovalent inorganic cation transport	BP	7/69	177/12275	5.84889e-05	0.00048849	0.000372824	ATPsynG/ATPsynbeta/ATPsynCF6/Vha36-1/ATPsynD/ATPsynB/ATPsyndelta	7
Downregulated	GO:0010259	multicellular organism aging	BP	6/69	170/12275	0.000376356	0.00273769	0.00208945	alpha-Est7/ATPsynD/sesB/SdhC/Sod2/levy	6
Downregulated	GO:0010257	NADH dehydrogenase complex assembly	BP	2/69	16/12275	0.00355157	0.0202754	0.0154745	ND-B12/ND-B14.7	2
Downregulated	GO:2000178	negative regulation of neural precursor cell proliferation	BP	3/69	33/12275	0.000821957	0.00553287	0.00422278	COX7C/UQCR-14/COX4	3
Downregulated	GO:0007406	negative regulation of neuroblast proliferation	BP	3/69	33/12275	0.000821957	0.00553287	0.00422278	COX7C/UQCR-14/COX4	3
Downregulated	GO:0050768	negative regulation of neurogenesis	BP	3/69	76/12275	0.00891816	0.0441988	0.0337332	COX7C/UQCR-14/COX4	3
Downregulated	GO:2000647	negative regulation of stem cell proliferation	BP	3/69	38/12275	0.00124564	0.0080255	0.00612519	COX7C/UQCR-14/COX4	3
Downregulated	GO:0055086	nucleobase-containing small molecule metabolic process	BP	30/69	384/12275	2.44687e-27	6.8971e-26	5.26398e-26	ATPsynG/ox/ND-B14.5A/ND-B12/ND-39/AOX3/Gapdh2/ATPsynbeta/cype/ATPsynCF6/ND-75/ND-B15/COX7C/ATPsynD/UQCR-14/ND-B14/Adk2/sesB/ATPsynB/ND-PDSW/ATPsyndelta/COX4/ND-19/SdhC/RFeSP/ND-B14.5B/levy/cN-IIIB/dj-1beta/CG42813	30
Downregulated	GO:0009124	nucleoside monophosphate biosynthetic process	BP	9/69	75/12275	3.05916e-10	4.31151e-09	3.29061e-09	ATPsynG/Gapdh2/ATPsynbeta/ATPsynCF6/ATPsynD/Adk2/sesB/ATPsynB/ATPsyndelta	9
Downregulated	GO:0009123	nucleoside monophosphate metabolic process	BP	28/69	180/12275	5.19799e-34	1.17215e-31	8.94601e-32	ATPsynG/ox/ND-B14.5A/ND-B12/ND-39/Gapdh2/ATPsynbeta/cype/ATPsynCF6/ND-75/ND-B15/COX7C/ATPsynD/UQCR-14/ND-B14/Adk2/sesB/ATPsynB/ND-PDSW/ATPsyndelta/COX4/ND-19/SdhC/RFeSP/ND-B14.5B/levy/cN-IIIB/dj-1beta	28
Downregulated	GO:1901293	nucleoside phosphate biosynthetic process	BP	9/69	147/12275	1.21872e-07	1.16945e-06	8.92544e-07	ATPsynG/Gapdh2/ATPsynbeta/ATPsynCF6/ATPsynD/Adk2/sesB/ATPsynB/ATPsyndelta	9
Downregulated	GO:0006753	nucleoside phosphate metabolic process	BP	29/69	320/12275	3.05472e-28	1.14807e-26	8.76222e-27	ATPsynG/ox/ND-B14.5A/ND-B12/ND-39/Gapdh2/ATPsynbeta/cype/ATPsynCF6/ND-75/ND-B15/COX7C/ATPsynD/UQCR-14/ND-B14/Adk2/sesB/ATPsynB/ND-PDSW/ATPsyndelta/COX4/ND-19/SdhC/RFeSP/ND-B14.5B/levy/cN-IIIB/dj-1beta/CG42813	29
Downregulated	GO:0009142	nucleoside triphosphate biosynthetic process	BP	8/69	63/12275	1.98973e-09	2.42531e-08	1.85104e-08	ATPsynG/Gapdh2/ATPsynbeta/ATPsynCF6/ATPsynD/sesB/ATPsynB/ATPsyndelta	8
Downregulated	GO:0009141	nucleoside triphosphate metabolic process	BP	26/69	169/12275	2.37934e-31	1.19232e-29	9.09995e-30	ATPsynG/ox/ND-B14.5A/ND-B12/ND-39/Gapdh2/ATPsynbeta/cype/ATPsynCF6/ND-75/ND-B15/COX7C/ATPsynD/UQCR-14/ND-B14/sesB/ATPsynB/ND-PDSW/ATPsyndelta/COX4/ND-19/SdhC/RFeSP/ND-B14.5B/levy/dj-1beta	26
Downregulated	GO:0009165	nucleotide biosynthetic process	BP	9/69	145/12275	1.08313e-07	1.06193e-06	8.10486e-07	ATPsynG/Gapdh2/ATPsynbeta/ATPsynCF6/ATPsynD/Adk2/sesB/ATPsynB/ATPsyndelta	9
Downregulated	GO:0009117	nucleotide metabolic process	BP	27/69	317/12275	1.86003e-25	4.66041e-24	3.5569e-24	ATPsynG/ox/ND-B14.5A/ND-B12/ND-39/Gapdh2/ATPsynbeta/cype/ATPsynCF6/ND-75/ND-B15/COX7C/ATPsynD/UQCR-14/ND-B14/Adk2/sesB/ATPsynB/ND-PDSW/ATPsyndelta/COX4/ND-19/SdhC/RFeSP/ND-B14.5B/levy/dj-1beta	27
Downregulated	GO:0090407	organophosphate biosynthetic process	BP	9/69	238/12275	6.85531e-06	5.94566e-05	4.53783e-05	ATPsynG/Gapdh2/ATPsynbeta/ATPsynCF6/ATPsynD/Adk2/sesB/ATPsynB/ATPsyndelta	9
Downregulated	GO:0046434	organophosphate catabolic process	BP	3/69	71/12275	0.00739635	0.038342	0.0292633	Gapdh2/cN-IIIB/CG17029	3
Downregulated	GO:0019637	organophosphate metabolic process	BP	30/69	488/12275	3.00141e-24	6.15289e-23	4.69599e-23	ATPsynG/ox/ND-B14.5A/ND-B12/ND-39/Gapdh2/ATPsynbeta/cype/ATPsynCF6/ND-75/ND-B15/COX7C/ATPsynD/UQCR-14/ND-B14/Adk2/sesB/ATPsynB/ND-PDSW/ATPsyndelta/COX4/ND-19/SdhC/RFeSP/ND-B14.5B/levy/cN-IIIB/CG17029/dj-1beta/CG42813	30
Downregulated	GO:0006119	oxidative phosphorylation	BP	19/69	102/12275	1.68359e-24	3.7965e-23	2.89755e-23	ox/ND-B14.5A/ND-B12/ND-39/ATPsynbeta/cype/ND-75/ND-B15/COX7C/UQCR-14/ND-B14/ND-PDSW/COX4/ND-19/SdhC/RFeSP/ND-B14.5B/levy/dj-1beta	19
Downregulated	GO:1902600	proton transmembrane transport	BP	7/69	74/12275	1.73466e-07	1.62986e-06	1.24394e-06	ATPsynG/ATPsynbeta/ATPsynCF6/Vha36-1/ATPsynD/ATPsynB/ATPsyndelta	7
Downregulated	GO:0009127	purine nucleoside monophosphate biosynthetic process	BP	9/69	67/12275	1.07894e-10	1.62201e-09	1.23794e-09	ATPsynG/Gapdh2/ATPsynbeta/ATPsynCF6/ATPsynD/Adk2/sesB/ATPsynB/ATPsyndelta	9
Downregulated	GO:0009126	purine nucleoside monophosphate metabolic process	BP	27/69	171/12275	6.2908e-33	7.09287e-31	5.4134e-31	ATPsynG/ox/ND-B14.5A/ND-B12/ND-39/Gapdh2/ATPsynbeta/cype/ATPsynCF6/ND-75/ND-B15/COX7C/ATPsynD/UQCR-14/ND-B14/Adk2/sesB/ATPsynB/ND-PDSW/ATPsyndelta/COX4/ND-19/SdhC/RFeSP/ND-B14.5B/levy/dj-1beta	27
Downregulated	GO:0009145	purine nucleoside triphosphate biosynthetic process	BP	8/69	58/12275	1.00684e-09	1.29739e-08	9.90188e-09	ATPsynG/Gapdh2/ATPsynbeta/ATPsynCF6/ATPsynD/sesB/ATPsynB/ATPsyndelta	8
Downregulated	GO:0009144	purine nucleoside triphosphate metabolic process	BP	26/69	162/12275	7.3945e-32	4.76417e-30	3.63609e-30	ATPsynG/ox/ND-B14.5A/ND-B12/ND-39/Gapdh2/ATPsynbeta/cype/ATPsynCF6/ND-75/ND-B15/COX7C/ATPsynD/UQCR-14/ND-B14/sesB/ATPsynB/ND-PDSW/ATPsyndelta/COX4/ND-19/SdhC/RFeSP/ND-B14.5B/levy/dj-1beta	26
Downregulated	GO:0006164	purine nucleotide biosynthetic process	BP	9/69	110/12275	9.68805e-09	1.06569e-07	8.13348e-08	ATPsynG/Gapdh2/ATPsynbeta/ATPsynCF6/ATPsynD/Adk2/sesB/ATPsynB/ATPsyndelta	9
Downregulated	GO:0006163	purine nucleotide metabolic process	BP	27/69	259/12275	7.41704e-28	2.38934e-26	1.82359e-26	ATPsynG/ox/ND-B14.5A/ND-B12/ND-39/Gapdh2/ATPsynbeta/cype/ATPsynCF6/ND-75/ND-B15/COX7C/ATPsynD/UQCR-14/ND-B14/Adk2/sesB/ATPsynB/ND-PDSW/ATPsyndelta/COX4/ND-19/SdhC/RFeSP/ND-B14.5B/levy/dj-1beta	27
Downregulated	GO:0009168	purine ribonucleoside monophosphate biosynthetic process	BP	9/69	67/12275	1.07894e-10	1.62201e-09	1.23794e-09	ATPsynG/Gapdh2/ATPsynbeta/ATPsynCF6/ATPsynD/Adk2/sesB/ATPsynB/ATPsyndelta	9
Downregulated	GO:0009167	purine ribonucleoside monophosphate metabolic process	BP	27/69	171/12275	6.2908e-33	7.09287e-31	5.4134e-31	ATPsynG/ox/ND-B14.5A/ND-B12/ND-39/Gapdh2/ATPsynbeta/cype/ATPsynCF6/ND-75/ND-B15/COX7C/ATPsynD/UQCR-14/ND-B14/Adk2/sesB/ATPsynB/ND-PDSW/ATPsyndelta/COX4/ND-19/SdhC/RFeSP/ND-B14.5B/levy/dj-1beta	27
Downregulated	GO:0009206	purine ribonucleoside triphosphate biosynthetic process	BP	8/69	58/12275	1.00684e-09	1.29739e-08	9.90188e-09	ATPsynG/Gapdh2/ATPsynbeta/ATPsynCF6/ATPsynD/sesB/ATPsynB/ATPsyndelta	8
Downregulated	GO:0009205	purine ribonucleoside triphosphate metabolic process	BP	26/69	161/12275	6.229e-32	4.68213e-30	3.57348e-30	ATPsynG/ox/ND-B14.5A/ND-B12/ND-39/Gapdh2/ATPsynbeta/cype/ATPsynCF6/ND-75/ND-B15/COX7C/ATPsynD/UQCR-14/ND-B14/sesB/ATPsynB/ND-PDSW/ATPsyndelta/COX4/ND-19/SdhC/RFeSP/ND-B14.5B/levy/dj-1beta	26
Downregulated	GO:0009152	purine ribonucleotide biosynthetic process	BP	9/69	105/12275	6.4101e-09	7.22739e-08	5.51606e-08	ATPsynG/Gapdh2/ATPsynbeta/ATPsynCF6/ATPsynD/Adk2/sesB/ATPsynB/ATPsyndelta	9
Downregulated	GO:0009150	purine ribonucleotide metabolic process	BP	27/69	252/12275	3.48032e-28	1.2074e-26	9.21509e-27	ATPsynG/ox/ND-B14.5A/ND-B12/ND-39/Gapdh2/ATPsynbeta/cype/ATPsynCF6/ND-75/ND-B15/COX7C/ATPsynD/UQCR-14/ND-B14/Adk2/sesB/ATPsynB/ND-PDSW/ATPsyndelta/COX4/ND-19/SdhC/RFeSP/ND-B14.5B/levy/dj-1beta	27
Downregulated	GO:0072522	purine-containing compound biosynthetic process	BP	9/69	120/12275	2.08728e-08	2.13946e-07	1.63287e-07	ATPsynG/Gapdh2/ATPsynbeta/ATPsynCF6/ATPsynD/Adk2/sesB/ATPsynB/ATPsyndelta	9
Downregulated	GO:0072523	purine-containing compound catabolic process	BP	2/69	25/12275	0.00859433	0.0430671	0.0328695	AOX3/cN-IIIB	2
Downregulated	GO:0072521	purine-containing compound metabolic process	BP	29/69	288/12275	1.37256e-29	6.19023e-28	4.72449e-28	ATPsynG/ox/ND-B14.5A/ND-B12/ND-39/AOX3/Gapdh2/ATPsynbeta/cype/ATPsynCF6/ND-75/ND-B15/COX7C/ATPsynD/UQCR-14/ND-B14/Adk2/sesB/ATPsynB/ND-PDSW/ATPsyndelta/COX4/ND-19/SdhC/RFeSP/ND-B14.5B/levy/cN-IIIB/dj-1beta	29
Downregulated	GO:0072593	reactive oxygen species metabolic process	BP	5/69	38/12275	2.10579e-06	1.86218e-05	1.42125e-05	ND-75/ND-30/Fdh/Sod2/dj-1beta	5
Downregulated	GO:1903578	regulation of ATP metabolic process	BP	2/69	17/12275	0.00401055	0.0226095	0.0172559	sesB/dj-1beta	2
Downregulated	GO:2000177	regulation of neural precursor cell proliferation	BP	3/69	64/12275	0.00554424	0.0294171	0.0224516	COX7C/UQCR-14/COX4	3
Downregulated	GO:1902692	regulation of neuroblast proliferation	BP	3/69	53/12275	0.00325732	0.0193787	0.0147901	COX7C/UQCR-14/COX4	3
Downregulated	GO:0006140	regulation of nucleotide metabolic process	BP	2/69	19/12275	0.00500626	0.0275344	0.0210147	sesB/dj-1beta	2
Downregulated	GO:1900542	regulation of purine nucleotide metabolic process	BP	2/69	19/12275	0.00500626	0.0275344	0.0210147	sesB/dj-1beta	2
Downregulated	GO:2000377	regulation of reactive oxygen species metabolic process	BP	2/69	13/12275	0.00233379	0.0146186	0.0111571	Fdh/dj-1beta	2
Downregulated	GO:0072091	regulation of stem cell proliferation	BP	3/69	62/12275	0.00507304	0.0275656	0.0210385	COX7C/UQCR-14/COX4	3
Downregulated	GO:0022904	respiratory electron transport chain	BP	19/69	91/12275	1.59238e-25	4.22448e-24	3.22419e-24	ox/ND-B14.5A/ND-B12/ND-39/cype/ND-75/NP15.6/ND-B15/COX7C/UQCR-14/ND-B14/ND-PDSW/COX4/ND-19/SdhC/RFeSP/ND-B14.5B/levy/dj-1beta	19
Downregulated	GO:0006979	response to oxidative stress	BP	6/69	138/12275	0.000121372	0.000943769	0.0007203	ATPsynD/ND-B14/sesB/SdhC/Sod2/dj-1beta	6
Downregulated	GO:0009156	ribonucleoside monophosphate biosynthetic process	BP	9/69	72/12275	2.10079e-10	3.05631e-09	2.33263e-09	ATPsynG/Gapdh2/ATPsynbeta/ATPsynCF6/ATPsynD/Adk2/sesB/ATPsynB/ATPsyndelta	9
Downregulated	GO:0009161	ribonucleoside monophosphate metabolic process	BP	28/69	177/12275	3.15114e-34	1.17215e-31	8.94601e-32	ATPsynG/ox/ND-B14.5A/ND-B12/ND-39/Gapdh2/ATPsynbeta/cype/ATPsynCF6/ND-75/ND-B15/COX7C/ATPsynD/UQCR-14/ND-B14/Adk2/sesB/ATPsynB/ND-PDSW/ATPsyndelta/COX4/ND-19/SdhC/RFeSP/ND-B14.5B/levy/cN-IIIB/dj-1beta	28
Downregulated	GO:0009201	ribonucleoside triphosphate biosynthetic process	BP	8/69	60/12275	1.33211e-09	1.66884e-08	1.27368e-08	ATPsynG/Gapdh2/ATPsynbeta/ATPsynCF6/ATPsynD/sesB/ATPsynB/ATPsyndelta	8
Downregulated	GO:0009199	ribonucleoside triphosphate metabolic process	BP	26/69	163/12275	8.76779e-32	4.94284e-30	3.77246e-30	ATPsynG/ox/ND-B14.5A/ND-B12/ND-39/Gapdh2/ATPsynbeta/cype/ATPsynCF6/ND-75/ND-B15/COX7C/ATPsynD/UQCR-14/ND-B14/sesB/ATPsynB/ND-PDSW/ATPsyndelta/COX4/ND-19/SdhC/RFeSP/ND-B14.5B/levy/dj-1beta	26
Downregulated	GO:0009260	ribonucleotide biosynthetic process	BP	9/69	112/12275	1.13631e-08	1.22018e-07	9.31262e-08	ATPsynG/Gapdh2/ATPsynbeta/ATPsynCF6/ATPsynD/Adk2/sesB/ATPsynB/ATPsyndelta	9
Downregulated	GO:0009259	ribonucleotide metabolic process	BP	27/69	260/12275	8.24867e-28	2.4801e-26	1.89285e-26	ATPsynG/ox/ND-B14.5A/ND-B12/ND-39/Gapdh2/ATPsynbeta/cype/ATPsynCF6/ND-75/ND-B15/COX7C/ATPsynD/UQCR-14/ND-B14/Adk2/sesB/ATPsynB/ND-PDSW/ATPsyndelta/COX4/ND-19/SdhC/RFeSP/ND-B14.5B/levy/dj-1beta	27
Downregulated	GO:0046390	ribose phosphate biosynthetic process	BP	9/69	114/12275	1.32866e-08	1.39355e-07	1.06358e-07	ATPsynG/Gapdh2/ATPsynbeta/ATPsynCF6/ATPsynD/Adk2/sesB/ATPsynB/ATPsyndelta	9
Downregulated	GO:0019693	ribose phosphate metabolic process	BP	28/69	268/12275	5.72967e-29	2.34917e-27	1.79292e-27	ATPsynG/ox/ND-B14.5A/ND-B12/ND-39/Gapdh2/ATPsynbeta/cype/ATPsynCF6/ND-75/ND-B15/COX7C/ATPsynD/UQCR-14/ND-B14/Adk2/sesB/ATPsynB/ND-PDSW/ATPsyndelta/COX4/ND-19/SdhC/RFeSP/ND-B14.5B/levy/dj-1beta/CG42813	28
