## Supplemental table 3 for "Intestinal GCN2 controls Drosophila systemic growth in response to *Lactiplantibacillus plantarum* symbiotic cues encoded by r/tRNA operons"

### Sheet: Feuil1
Table S3: primers used in his study
name	sequence
OLB215	ATGGCCGCGGGATTACGACTCC
OLB221	AGCTATGCATCCAACGCGTTGGG
op1	CAAACGGGTGCTGGATGAAA
op2	TTAGCCCAGGACTTGCAAGA
op3	AGGAAGTTACCCCGAACCTG
op4	GCTAGATTTCCGGCACACTG
op5	GAAGGCGGATGGGACTAAGT
tRNAop_1	TGGATCCCCCGGGCTGCACTGACGATGGCATTGTCACT
tRNAop_2	CCTCACAAGGATGAGTTCTAAAAAGCTCA
tRNAop_3	GAACTCATCCTTGTGAGGTGGGACGTGG
tRNAop_4	TGATATCGAATTCCTGCAAGGCTAGCAGAACTTAAATTCTTCT
tRNAop_5	ATGGACCGGAACATAATCC
tRNAop_6	TGGAGTCAAGATAACAAGCG
GCN2-forward	TGGCGCCCCTAGATGGCTCAATCCCAAGAGCTACG
GCN2-reverse	TAGCCTCCCTAGCGCGGAAGTAGAGCGTCTCCGTG
4E-BP-forward	CAGATGCCCGAGGTGTACTC
4E-BP-reverse	CATGAAAGCCCGCTCGTAGA
rp49-forward	GACGCTTCAAGGGACAGTATCTG
rp49-reverse	AAACGCGGTTCTGCATGA
16S-forward	TGAGTGAGTGGCGAACTGGTG
16S-reverse	GCCGTGTCTCAGTCCCAATG
23S-forward	CCAGGGTTAGTCGGGACCTA
23S-reverse	TCGGCAGTGTGACATCAGAC
gyrB-forward	AGGTGGGACGCATGAAGAAG
gyrB-reverse	CCG-TCA-TCC-CTT-CAC-GAA-CA
