## Supplemental table 4 for "Intestinal GCN2 controls Drosophila systemic growth in response to *Lactiplantibacillus plantarum* symbiotic cues encoded by r/tRNA operons"

### Sheet: Feuil1
	control_GF-1	control_GF-2	control_GF-3	control_GF-4	control_GF-5	control_Lp-1	control_Lp-2	control_Lp-3	control_Lp-4	control_Lp-5	GCN2_Lp-1	GCN2_Lp-2	GCN2_Lp-3	GCN2_Lp-4	GCN2_Lp-5	ATF4_Lp-1	ATF4_Lp-2	ATF4_Lp-3	ATF4_Lp-4	ATF4_Lp-5	control_B0204-1	control_B0204-2	control_B0204-3	control_B0204-4	control_B0204-5	control_F0708-1	control_F0708-2	control_F0708-3	control_F0708-4	control_F0708-5
raw number of reads	29802903	27066699	30099816	30615889	28605164	25097587	27029788	25658087	25049451	28088355	27201946	28676173	26414323	29320421	25518674	24365429	23922799	24919061	24422360	29095993	27160059	26394329	25210334	25824822	23074463	23117062	25058661	23122821	22215357	23986398
% trimmed	0.012	0.012	0.011	0.01	0.01	0.01	0.011	0.012	0.01	0.013	0.012	0.012	0.012	0.01	0.011	0.011	0.012	0.012	0.012	0.012	0.015	0.018	0.016	0.015	0.013	0.014	0.014	0.01	0.013	0.012
% mapped on Drosophila's genome	0.798	0.904	0.757	0.742	0.764	0.791	0.783	0.833	0.789	0.871	0.865	0.78	0.802	0.896	0.873	0.796	0.801	0.792	0.798	0.827	0.814	0.801	0.874	0.801	0.822	0.805	0.809	0.8	0.79	0.814
% mapped on exons	0.915	0.972	0.897	0.888	0.898	0.901	0.894	0.915	0.9	0.929	0.931	0.898	0.915	0.956	0.94	0.905	0.913	0.909	0.913	0.923	0.911	0.905	0.939	0.906	0.914	0.908	0.907	0.904	0.903	0.917
